# The role of cohesin loading at enhancers in the flux of loop extrusion and long-range transcriptional control

**DOI:** 10.64898/2026.01.20.700462

**Authors:** Erika C. Anderson, Hadi Rahmaninejad, Abrar Aljahani, Emily M. Arnold, Annie S. Adachi, Rini Shah, Karissa L. Hansen, Ivana Cavka, Alistair N. Boettiger, Geoffrey Fudenberg, Elphège P. Nora

## Abstract

Enhancers have been proposed to act as privileged loading sites for cohesin, raising the idea that they actively fold the genome to engage distal target promoters for transcription. Supporting this idea, NIPBL/MAU2, which is required for cohesin loading, binds at enhancers in mouse embryonic stem cells. However, we find that driving cohesin recruitment near an enhancer strongly inhibits transcription from its target distal promoter, indicating that strong focal cohesin loading at enhancers is not compatible with their long-range regulatory functions. Quantitative experiments and biophysical modeling further indicate that cohesin loading at enhancers does not make major contributions to genome-wide cohesin binding and chromosome folding patterns. Instead, cohesin must load throughout the genome to extrude it, regardless of enhancer proximity, with the major determinants of cohesin traffic being extrusion barriers such as transcription and clustered CTCF sites. These findings indicate that enhancer function is largely ancillary to the general mechanisms of chromosome folding, informing further study of the relationship between genome architecture and transcriptional regulation.
