## Supplementary material for "The role of cohesin loading at enhancers in the flux of loop extrusion and long-range transcriptional control": Plasmids_cell-lines_sgRNAs

### Sheet: Table S1 Plasmids
Targeting vectors
Plasmid ID	Description	Source
pEA122	TetOx34 targeting construct for -4 kb from Car2	this study
pEN879	TetOx34 targeting construct for +58 kb from Car2	this study
pEA139	TetOx34 targeting construct for +172 kb from Car2	this study
pEA090	2x HA-Ty1-3x FLAG-GFP-T2A-PuroR targeting construct for CTCF C-terminus in HEK cells	this study
pAA014	pCAGGS-TetR-Halo-hMAU2-T2A-PuroR in piggybac vector	this study
pEA117	pCAGGS-TetR-Halo-T2A-PuroR in piggybac vector	this study
PB200-A1	piggyBac transposase	System Biosciences (discontinued)
pEM037	pCAGGS-TetR-FLAG-ICP22nls-eGFP-VP64	this study
pEM040	pCAGGS-FLAG-hOct4-TetR-FLAG-ICP22nls-eGFP	this study
pEM041	pCAGGS-TetR-ICP22nls-eGFP	this study

### Sheet: Table S2 sgRNAs
sgRNA plasmids
sgRNA	Target	Backbone	Sequence	Use
pEA091	near stop codon of human CTCF	pX330	TCAGCATGATGGACCGGTGA
pEA120	chr3:15062006 (downstream of Car2 enhancer 2)	pEN243	GATGCTTGATAACCCAGTAT
pEA121	chr3:15072751 (downstream of Car2 enhancer 2)	pEN243	CTCACACGTACGACTCACAG
pEN243-KH431	4 kb upstream of Car2 TSS	pEN243	AGGTGGCTGAGGGTTCAAAC
pEN243-KH280	58 kb downstream of Car2 TSS	pEN243	CCTCTGTCTGAGTACTTATA
pEA137	172 kb downstream from Car2 TSS	pEN243	CTGCACTAGGGACTTTTGGA
pEN243_KH235	chr3:14993358 (upstream of Car2 enhancer 1)	pEN243	ATAAACAACACTGGTCTGGG	genotyping heterozygous 10 kb deletion at the Car2 locus
pEA132	chr3:15062093 (inside 10 kb deletion)	pEN243	CATGTATACATGTATTACTG	genotyping heterozygous 10 kb deletion at the Car2 locus
pKH062-EN2647	TetO	pKH062	TCTCTATCACTGATAGGGAG	genotyping heterozygous TetO insertions at the Car2 locus
pEN243-KH407	downstream of Car2	pEN243	TTCTCACAAACGTTGGTCTG	genotyping heterozygous TetO insertion in EA88
pEN243-KH243	downstream of Car2 enhancer 2	pEN243	GTTCTGCAACGCAGCGTTCTG	genotyping heterozygous TetO insertion in EA89
								pEA091

### Sheet: Table S3 Cell lines
Cell Lines
Genotype	Nora_lab_cell_line_ID#_clone1	knock-in vector	sgRNA	Parental_cell_line	Source
wild-type ESC	E14
Rad21-AID-eGFP; Tir1-2A-puroR at TIGRE locus	EN272.2				Szabo et al 2020
BlastR-T2A-2xHA-FKBP12-Nipbl	EA18.1				Hansen et al 2025
BlastR-T2A-2xHA-FKBP12-Mau2	EA19.1				Hansen et al 2025
Car2-2A-tdTomato-mODC/Car2-2A-2xClover-mODC	KH88.3	pKH032,pKH040 (Hansen et al. 2025)	pEN243-KH217	E14	this study
Car2-2A-tdTomato-mODC 10kb deletion (chr3:15062000 -15072751)/Car2-2A-2xClover-mODC	EA77.10		pEA120, pEA121	KH88.3	this study
TetOx34 (chr3:14882422, upstream of Car2 promoter), Car2-2A-tdTomato-mODC, 10kb deletion (chr3:15062000 -15072751)/Car2-2A-2xClover-mODC	EA88.5	pEA122	pEN243-KH431	EA77.10	this study
Car2-2A-tdTomato-mODC, 10kb deletion (chr3:15062000 -15072751)/TetOx34 (chr3:14882422, upstream of Car2 promoter), Car2-2A-2xClover-mODC	EA88.6	pEA122	pEN243-KH431	EA77.10	this study
Car2-2A-tdTomato-mODC, 10kb deletion (chr3:15062000 -15072751)/Car2-2A-2xClover-mODC, TetOx34 (chr3:14942539)	EA89.14	pEN879	pEN243-KH280	EA77.10	this study
Car2-2A-tdTomato-mODC, TetOx34 (chr3:14942539), 10kb deletion (chr3:15062000 -15072751)/Car2-2A-2xClover-mODC	EA89.15	pEN879	pEN243-KH280	EA77.10	this study
Car2-2A-tdTomato-mODC, TetOx34 (chr3:15061410), 10kb deletion (chr3:15062000 -15072751)/Car2-2A-2xClover-mODC	EA90.1	pEA139	pEA137	EA77.10	this study
Car2-2A-tdTomato-mODC, TetOx34 (chr3:15061410), 10kb deletion (chr3:15062000 -15072751)/Car2-2A-2xClover-mODC	EA90.2	pEA139	pEA137	EA77.10	this study
TetOx34 (chr3:14882422, upstream of Car2 promoter), Car2-2A-tdTomato-mODC, 10kb deletion (chr3:15062000 -15072751)/Car2-2A-2xClover-mODC; piggybac insertion of TetR-MAU2-Halo	EA99.1	pAA014		EA88.5	this study
Car2-2A-tdTomato-mODC, TetOx34 (chr3:14942539), 10kb deletion (chr3:15062000 -15072751)/Car2-2A-2xClover-mODC; piggybac insertion of TetR-MAU2-Halo	EA102.2	pAA014		EA89.15	this study
Car2-2A-tdTomato-mODC, TetOx34 (chr3:15061410), 10kb deletion (chr3:15062000 -15072751)/Car2-2A-2xClover-mODC; piggybac insertion of TetR-MAU2-Halo	EA104.2	pAA014		EA90.2	this study
TetOx34 (chr3:14882422, upstream of Car2 promoter), Car2-2A-tdTomato-mODC, 10kb deletion (chr3:15062000 -15072751)/Car2-2A-2xClover-mODC; piggybac insertion of TetR-Halo	EA105.1	pEA117		EA88.5	this study
Car2-2A-tdTomato-mODC, TetOx34 (chr3:14942539), 10kb deletion (chr3:15062000 -15072751)/Car2-2A-2xClover-mODC; piggybac insertion of TetR-Halo	EA108.2	pEA117		EA89.15	this study
Car2-2A-tdTomato-mODC, TetOx34 (chr3:15061410), 10kb deletion (chr3:15062000 -15072751)/Car2-2A-2xClover-mODC; piggybac insertion of TetR-Halo	EA110.1	pEA117		EA90.2	this study
HEK293T/17	HEK293T/17				UCSF cell culture core facility
CTCF-HA-FLAG-TY1-eGFP-T2A-PuroR	EA46.3	pEA090	pEA091	HEK293T/17	this study
U2OS 2-6-3					Janicki et al 2016
